# Overlapping binding sites underlie TF genomic occupancy

**DOI:** 10.1101/2024.03.05.583629

**Authors:** Shubham Khetan, Martha L. Bulyk

## Abstract

Sequence-specific DNA binding by transcription factors (TFs) is a crucial step in gene regulation. However, current high-throughput *in vitro* approaches cannot reliably detect lower affinity TF-DNA interactions, which play key roles in gene regulation. Here, we developed PADIT-seq (<u>p</u>rotein <u>a</u>ffinity to <u>D</u>NA by *in vitro* transcription and RNA <u>seq</u>uencing) to assay TF binding preferences to all 10-bp DNA sequences at far greater sensitivity than prior approaches. The expanded catalogs of low affinity DNA binding sites for the human TFs HOXD13 and EGR1 revealed that nucleotides flanking high affinity DNA binding sites create overlapping lower affinity sites that together modulate TF genomic occupancy *in vivo*. Formation of such extended recognition sequences stems from an inherent property of TF binding sites to interweave each other and expands the genomic sequence space for identifying noncoding variants that directly alter TF binding.

**One-Sentence Summary:** Overlapping DNA binding sites underlie TF genomic occupancy through their inherent propensity to interweave each other.
