## Supplementary material for "Overlapping binding sites underlie TF genomic occupancy": Table S1

### Sheet: Primers
Name	Sequence
Cloning DBDs into the pET28 vector:
pET28_pcr2_FWD	TACCGCCTTTGAGTGAGCTG
pT7LACI_REV	caattcccctatagtgagtcgtatta
pET28_pcr1_REV	GAGCGGTATCAGCTCACTCA
T7_Terminator_FWD	gggtcttgaggggttttttg
T7_Promoter_Fwd	CAGTCTAATACGACTCACTATAGG
T7_Terminator_REV	caaaaaacccctcaagacccgtttag
Construction of small-scale PADIT-seq reporter library:
20bpBC_Bottom	ggccccaaggggttatgctagCCGACTAGCTTGGCCGCTCTAGAGGTTCGTCGACGCGattattatcattacttgtacagctcgtccatgccgagagtgatcccgGCGGCGGTCACGAACTCCAGCAGGACCATGTGATCGCGCTTCTCGTTGGNNNNNNNNNNNNNNNNNNNNGGTCTTTGCTCAGGGCGATTATccct
pGL4.23_FWD	GTTTCAGGTTCAGGGGGAGG
pGL4.23_REV	GCCGAGGCCAGATCTTGATA
T7Term_pGL4.23_FWD	ctagcataaccccttggggcctctaaacgggtcttgaggggttttttgGTTTCAGGTTCA
AmpEZ_pGL4.2_Rev_RC	GACTGGAGTTCAGACGTGTGCTCTTCCGATCTTATCAAGATCTGGCCTCGGC
#19_MPRA_cDNA_3.0	ACACTCTTTCCCTACACGACGCTCTTCCGATCTNNNNNNCCGACTAGCTTGGCCGC
Construction of the all-10mers PADIT-seq reporter library:
All10mersTFBS_Top	CTCGAGGATATCAAGATCTGGCCTCGGCNNNNNNNNNNggaacctctaGCTAGCcgactcactatagggATAATCGCCCTGAGCAAAGACC
25bpsBC_Bottom	ccaaggggttatgctagCCGACTAGCTTGGCCGCTCTAGAGGTTCGTCGACGCGattattatcattacttgtacagctcgtccatgccgagagtgatcccgGCGGCGGTCACGAACTCCAGCAGGACCATGTGATCGCGCTTCTCGTTGGNNNNNNNNNNNNNNNNNNNNNNNNNGGTCTTTGCTCAGGGCGATTATccc
T7Term_pGL4.23_F_2.0	CTAGTCGGctagcataaccccttggggcctctaaacgggtcttgaggggttttttgGTTT
All_10mers_LibSeq_F1	ACACTCTTTCCCTACACGACGCTCTTCCGATCTNNNNNNNNCCATGTGATCGCGCTTCTCGTTGG
All_10mers_LibSeq_F2	ACACTCTTTCCCTACACGACGCTCTTCCGATCTNNNNNNNNGACCATGTGATCGCGCTTCTCGTT
All_10mers_LibSeq_F3	ACACTCTTTCCCTACACGACGCTCTTCCGATCTNNNNNNNNAGGACCATGTGATCGCGCTTCTCG
All_10mers_LibSeq_F4	ACACTCTTTCCCTACACGACGCTCTTCCGATCTNNNNNNNNGCAGGACCATGTGATCGCGCTTCT
All_10mers_LibSeq_R	GACTGGAGTTCAGACGTGTGCTCTTCCGATCTCTCGAGGATATCAAGATCTGGCCTCGGC
PADIT-seq library preparation for Illumina Sequencing:
MPRA_AmpliconEZ_FWD	ACACTCTTTCCCTACACGACGCTCTTCCGATCT
MPRA_AmpEZ_REV2.0	GACTGGAGTTCAGACGTGTGCTCTTCCGATCTgggATAATCGCCCTGAGCA
#34_MPRA	AATGATACGGCGACCACCGAGATCTACACTCTTTCCCTACACGACGCTCTTCCGATCT

### Sheet: cDNA synthesis primers
Name	Sequence	Barcode	Length
#20_cDNA_12nt_1	ACACTCTTTCCCTACACGACGCTCTTCCGATCTATTANNNNNNNNGCTTCTCGTTGG	ATTA	57
#20_cDNA_12nt_2	ACACTCTTTCCCTACACGACGCTCTTCCGATCTGACTANNNNNNNNGCTTCTCGTTGG	GACTA	58
#20_cDNA_12nt_3	ACACTCTTTCCCTACACGACGCTCTTCCGATCTCGTTCGNNNNNNNNGCTTCTCGTTGG	CGTTCG	59
#20_cDNA_12nt_4	ACACTCTTTCCCTACACGACGCTCTTCCGATCTTCGATACNNNNNNNNGCTTCTCGTTGG	TCGATAC	60
#20_cDNA_12nt_5	ACACTCTTTCCCTACACGACGCTCTTCCGATCTTACCNNNNNNNNGCTTCTCGTTGG	TACC	57
#20_cDNA_12nt_6	ACACTCTTTCCCTACACGACGCTCTTCCGATCTTGGTANNNNNNNNGCTTCTCGTTGG	TGGTA	58
#20_cDNA_12nt_7	ACACTCTTTCCCTACACGACGCTCTTCCGATCTGCTCTCNNNNNNNNGCTTCTCGTTGG	GCTCTC	59
#20_cDNA_12nt_8	ACACTCTTTCCCTACACGACGCTCTTCCGATCTGTCTCGTNNNNNNNNGCTTCTCGTTGG	GTCTCGT	60
#20_cDNA_12nt_9	ACACTCTTTCCCTACACGACGCTCTTCCGATCTAAGGNNNNNNNNGCTTCTCGTTGG	AAGG	57
#20_cDNA_12nt_10	ACACTCTTTCCCTACACGACGCTCTTCCGATCTCTGTGNNNNNNNNGCTTCTCGTTGG	CTGTG	58
#20_cDNA_12nt_11	ACACTCTTTCCCTACACGACGCTCTTCCGATCTATCGGGNNNNNNNNGCTTCTCGTTGG	ATCGGG	59
#20_cDNA_12nt_12	ACACTCTTTCCCTACACGACGCTCTTCCGATCTAATCGGGNNNNNNNNGCTTCTCGTTGG	AATCGGG	60
#20_cDNA_12nt_13	ACACTCTTTCCCTACACGACGCTCTTCCGATCTGTTGNNNNNNNNGCTTCTCGTTGG	GTTG	57
#20_cDNA_12nt_14	ACACTCTTTCCCTACACGACGCTCTTCCGATCTAGACANNNNNNNNGCTTCTCGTTGG	AGACA	58
#20_cDNA_12nt_15	ACACTCTTTCCCTACACGACGCTCTTCCGATCTCGGAGGNNNNNNNNGCTTCTCGTTGG	CGGAGG	59
#20_cDNA_12nt_16	ACACTCTTTCCCTACACGACGCTCTTCCGATCTACGGAGANNNNNNNNGCTTCTCGTTGG	ACGGAGA	60
#20_cDNA_12nt_17	ACACTCTTTCCCTACACGACGCTCTTCCGATCTGCGCNNNNNNNNGCTTCTCGTTGG	GCGC	57
#20_cDNA_12nt_18	ACACTCTTTCCCTACACGACGCTCTTCCGATCTCATATNNNNNNNNGCTTCTCGTTGG	CATAT	58
#20_cDNA_12nt_19	ACACTCTTTCCCTACACGACGCTCTTCCGATCTCTTAGGNNNNNNNNGCTTCTCGTTGG	CTTAGG	59
#20_cDNA_12nt_20	ACACTCTTTCCCTACACGACGCTCTTCCGATCTGCTTAGCNNNNNNNNGCTTCTCGTTGG	GCTTAGC	60
#20_cDNA_12nt_21	ACACTCTTTCCCTACACGACGCTCTTCCGATCTCTCTNNNNNNNNGCTTCTCGTTGG	CTCT	57
#20_cDNA_12nt_22	ACACTCTTTCCCTACACGACGCTCTTCCGATCTGACACNNNNNNNNGCTTCTCGTTGG	GACAC	58
#20_cDNA_12nt_23	ACACTCTTTCCCTACACGACGCTCTTCCGATCTATTGCCNNNNNNNNGCTTCTCGTTGG	ATTGCC	59
#20_cDNA_12nt_24	ACACTCTTTCCCTACACGACGCTCTTCCGATCTCATTCATNNNNNNNNGCTTCTCGTTGG	CATTCAT	60
#20_cDNA_12nt_25	ACACTCTTTCCCTACACGACGCTCTTCCGATCTTTAANNNNNNNNGCTTCTCGTTGG	TTAA	57
#20_cDNA_12nt_26	ACACTCTTTCCCTACACGACGCTCTTCCGATCTAAATTNNNNNNNNGCTTCTCGTTGG	AAATT	58
#20_cDNA_12nt_27	ACACTCTTTCCCTACACGACGCTCTTCCGATCTTTCAGCNNNNNNNNGCTTCTCGTTGG	TTCAGC	59
#20_cDNA_12nt_28	ACACTCTTTCCCTACACGACGCTCTTCCGATCTTTTCAGCNNNNNNNNGCTTCTCGTTGG	TTTCAGC	60
#20_cDNA_12nt_29	ACACTCTTTCCCTACACGACGCTCTTCCGATCTGGCCNNNNNNNNGCTTCTCGTTGG	GGCC	57
#20_cDNA_12nt_30	ACACTCTTTCCCTACACGACGCTCTTCCGATCTCGGGGNNNNNNNNGCTTCTCGTTGG	CGGGG	58

### Sheet: Illumina_barcoding_primers
Name	Sequence	I7 index	Primer_#	ID
44_TruSeq_Multiplex_Tag534_2	CAAGCAGAAGACGGCATACGAGATATCCGCAGGTGACTGGAGTTCAGACGTGTGC	CTGCGGAT	44	TruSeq_Multiplex_Tag534_2	JX_Index_1
45_TruSeq_Multiplex_Tag869_2	CAAGCAGAAGACGGCATACGAGATCATTCCGAGTGACTGGAGTTCAGACGTGTGC	TCGGAATG	45	TruSeq_Multiplex_Tag869_2	JX_Index_2
46_TruSeq_Multiplex_Tag878_2	CAAGCAGAAGACGGCATACGAGATCTTGCAGAGTGACTGGAGTTCAGACGTGTGC	TCTGCAAG	46	TruSeq_Multiplex_Tag878_2	JX_Index_3
47_TruSeq_Multiplex_Tag34_2	CAAGCAGAAGACGGCATACGAGATGTCAAGTTGTGACTGGAGTTCAGACGTGTGC	AACTTGAC	47	TruSeq_Multiplex_Tag34_2	JX_Index_4
66_TruSeq_Multiplex_Tag960_2	CAAGCAGAAGACGGCATACGAGATAGGCTCAAGTGACTGGAGTTCAGACGTGTGC	TTGAGCCT	66	TruSeq_Multiplex_Tag960_2	JX_Index_5
67_TruSeq_Multiplex_Tag726_2	CAAGCAGAAGACGGCATACGAGATTCTGGACCGTGACTGGAGTTCAGACGTGTGC	GGTCCAGA	67	TruSeq_Multiplex_Tag726_2	JX_Index_6
68_TruSeq_Multiplex_Tag393_2	CAAGCAGAAGACGGCATACGAGATCTAACTGGGTGACTGGAGTTCAGACGTGTGC	CCAGTTAG	68	TruSeq_Multiplex_Tag393_2	JX_Index_7
69_TruSeq_Multiplex_Tag320_2	CAAGCAGAAGACGGCATACGAGATGACTATTGGTGACTGGAGTTCAGACGTGTGC	CAATAGTC	69	TruSeq_Multiplex_Tag320_2	JX_Index_8
70_TruSeq_Multiplex_Tag3_2	CAAGCAGAAGACGGCATACGAGATCCATTGTTGTGACTGGAGTTCAGACGTGTGC	AACAATGG	70	TruSeq_Multiplex_Tag3_2	JX_Index_9
71_TruSeq_Multiplex_Tag223_2	CAAGCAGAAGACGGCATACGAGATGATAACCTGTGACTGGAGTTCAGACGTGTGC	AGGTTATC	71	TruSeq_Multiplex_Tag223_2	JX_Index_10
167_TruSeq_Multiplex_23_2	CAAGCAGAAGACGGCATACGAGATAATGCGTTGTGACTGGAGTTCAGACGTGTGC	AACGCATT	167	TruSeq_Multiplex_23_2	JX_Index_11
168_TruSeq_Multiplex_163_2	CAAGCAGAAGACGGCATACGAGATGATACAGTGTGACTGGAGTTCAGACGTGTGC	ACTGTATC	168	TruSeq_Multiplex_163_2	JX_Index_12
169_TruSeq_Multiplex_220_2	CAAGCAGAAGACGGCATACGAGATTGCGACCTGTGACTGGAGTTCAGACGTGTGC	AGGTCGCA	169	TruSeq_Multiplex_220_2	JX_Index_13
170_TruSeq_Multiplex_222_2	CAAGCAGAAGACGGCATACGAGATTCGCACCTGTGACTGGAGTTCAGACGTGTGC	AGGTGCGA	170	TruSeq_Multiplex_222_2	JX_Index_14
171_TruSeq_Multiplex_367_2	CAAGCAGAAGACGGCATACGAGATTCGCTATGGTGACTGGAGTTCAGACGTGTGC	CATAGCGA	171	TruSeq_Multiplex_367_2	JX_Index_15
172_TruSeq_Multiplex_422_2	CAAGCAGAAGACGGCATACGAGATATGGTAGGGTGACTGGAGTTCAGACGTGTGC	CCTACCAT	172	TruSeq_Multiplex_422_2	JX_Index_16
173_TruSeq_Multiplex_469_2	CAAGCAGAAGACGGCATACGAGATGGAAGGCGGTGACTGGAGTTCAGACGTGTGC	CGCCTTCC	173	TruSeq_Multiplex_469_2	JX_Index_17
175_TruSeq_Multiplex_500_2	CAAGCAGAAGACGGCATACGAGATCGAGTTAGGTGACTGGAGTTCAGACGTGTGC	CTAACTCG	175	TruSeq_Multiplex_500_2	JX_Index_18
176_TruSeq_Multiplex_509_2	CAAGCAGAAGACGGCATACGAGATACGCATAGGTGACTGGAGTTCAGACGTGTGC	CTATGCGT	176	TruSeq_Multiplex_509_2	JX_Index_19
177_TruSeq_Multiplex_542_2	CAAGCAGAAGACGGCATACGAGATGATTACAGGTGACTGGAGTTCAGACGTGTGC	CTGTAATC	177	TruSeq_Multiplex_542_2	JX_Index_20
178_TruSeq_Multiplex_559_2	CAAGCAGAAGACGGCATACGAGATCTAGGTTCGTGACTGGAGTTCAGACGTGTGC	GAACCTAG	178	TruSeq_Multiplex_559_2	JX_Index_21
179_TruSeq_Multiplex_583_2	CAAGCAGAAGACGGCATACGAGATCAACGGTCGTGACTGGAGTTCAGACGTGTGC	GACCGTTG	179	TruSeq_Multiplex_583_2	JX_Index_22
180_TruSeq_Multiplex_616_2	CAAGCAGAAGACGGCATACGAGATTGGATATCGTGACTGGAGTTCAGACGTGTGC	GATATCCA	180	TruSeq_Multiplex_616_2	JX_Index_23
181_TruSeq_Multiplex_630_2	CAAGCAGAAGACGGCATACGAGATAGATGTGCGTGACTGGAGTTCAGACGTGTGC	GCACATCT	181	TruSeq_Multiplex_630_2	JX_Index_24
