## Supplementary material for "Overlapping binding sites underlie TF genomic occupancy": Table S2

### Sheet: IDT gBlock DNA sequences
Name	Sequence	Length
pT7_6His-AlfaTag-HOXD13	taatacgactcactataggggaattgtgagcggataacaattcccctctagaaataattttgtttaactttaagaaggagaCTCATTatgggcagcagccatcatcaccatcatcacGATTATAAAGATGATGATGATAAAccgagccgtctggaagaagaactgcgccgccgtctgaccgaaccgggctccggaggcggtggtagcggtggcggggGATCAGGGGGTGGCGGTTCTGTGGCGCTGAACCAGCCGGATATGTGCGTGTATCGTCGCGGCCGCAAAAAACGCGTGCCGTATACCAAACTGCAGCTGAAAGAACTGGAGAATGAATACGCGATTAACAAATTTATTAACAAAGATAAACGTCGCCGCATTAGCGCGGCGACCAACCTGAGC…	583
pT7_6His-AlfaTag-ZIF268	taatacgactcactataggggaattgtgagcggataacaattcccctctagaaataattttgtttaactttaagaaggagatataccatgggcagcagccatcatcatcatcatcacGATTATAAAGATGATGATGATAAAccgagccgtctggaagaagaactgcgccgccgtctgaccgaaccgggctccggaggcggtggtagcggtggcggggGATCAGGGGGTGGCGGTTCTGAACGCCCGTATGCGTGCCCGGTGGAAAGCTGCGATCGCCGTTTCAGCCGTAGCGATGAACTGACCCGCCATATTCGCATTCACACCGGCCAGAAACCGTTTCAGTGCCGTATTTGCATGCGCAATTTTAGCCGCAGCGATCATCTGACCACCCATATTCGC…	607
pT7_6His_nbALFA_T7rnaPol	taatacgactcactataggggaattgtgagcggataacaattcccctctagaaataattttgtttaactttaagaaggagatataccatgggcagcagccatcatcatcatcatcacTATCCGTACGATGTTCCGGATTATGCAggcagtggcagtggcgaagttcagttacaagagagtgggggtggcctggttcaacctggtggcagtctgagactgagctgcactgcaagtggtgtgaccattagtgcccttaatgccatggctatgggttggtatagacaagcccctggagaaagaagagtgatggtggcagcagtgagtgaaagaggcaatgccatgtatagagaaagtgtgcaaggcagatttactgtgactagagattttaccaacaaaatg…	747
T7rnaPol_T7Term	acgcttccgcaagatgtttgagcgtcaacttaaagctggtgaggttgcggataacgctgccgccaagcctctcatcactaccctactccctaagatgattgcacgcatcaacgactggtttgaggaagtgaaagctaagcgcggcaagcgcccgacagccttccagttcctgcaagaaatcaagccggaagccgtagcgtacatcaccattaagaccactctggcttgcctaaccagtgctgacaatacaaccgttcaggctgtagcaagcgcaatcggtcgggccattgaggacgaggctcgcttcggtcgtatccgtgaccttgaagctaagcacttcaagaaaaacgttgaggaacaactcaacaagcgcgtagggcacgtctacaagaaagcatt…	2600

### Sheet: pET28-ALFA-HOXD13
ctgaaaggaggaactatatccggattggcgaatgggacgcgccctgtagcggcgcattaagcgcggcgggtgtggtggttacgcgcagcgtgaccgctacacttgccagcgccctagcgcccgctcctttcgctttcttcccttcctttctcgccacgttcgccggctttccccgtcaagctctaaatcgggggctccctttagggttccgatttagtgctttacggcacctcgaccccaaaaaacttgattagggtgatggttcacgtagtgggccatcgccctgatagacggtttttcgccctttgacgttggagtccacgttctttaatagtggactcttgttccaaactggaacaacactcaaccctatctcggtctattcttttgatttataag…

### Sheet: pET28-ALFA-EGR1
ctgaaaggaggaactatatccggattggcgaatgggacgcgccctgtagcggcgcattaagcgcggcgggtgtggtggttacgcgcagcgtgaccgctacacttgccagcgccctagcgcccgctcctttcgctttcttcccttcctttctcgccacgttcgccggctttccccgtcaagctctaaatcgggggctccctttagggttccgatttagtgctttacggcacctcgaccccaaaaaacttgattagggtgatggttcacgtagtgggccatcgccctgatagacggtttttcgccctttgacgttggagtccacgttctttaatagtggactcttgttccaaactggaacaacactcaaccctatctcggtctattcttttgatttataag…

### Sheet: pET28-nbALFA-T7-RNA-Polymerase
ctgaaaggaggaactatatccggattggcgaatgggacgcgccctgtagcggcgcattaagcgcggcgggtgtggtggttacgcgcagcgtgaccgctacacttgccagcgccctagcgcccgctcctttcgctttcttcccttcctttctcgccacgttcgccggctttccccgtcaagctctaaatcgggggctccctttagggttccgatttagtgctttacggcacctcgaccccaaaaaacttgattagggtgatggttcacgtagtgggccatcgccctgatagacggtttttcgccctttgacgttggagtccacgttctttaatagtggactcttgttccaaactggaacaacactcaaccctatctcggtctattcttttgatttataag…
