## Supplementary material for "Overlapping binding sites underlie TF genomic occupancy": Table S4

### Sheet: data Table 2.1 Sample Sequencin
Sample ID	Barcode Sequence	# Reads	Yield (Mbases)	Mean Quality Score	% Bases >= 30
NoDBD-R1	AGGTCGCA	83834455	25150	33.76	83.21
NoDBD-R2	CGCCTTCC	54057192	16217	34.29	85.6
NoDBD-R3	GAACCTAG	88922168	26677	34.21	85.24
ALFA-HOXD13-R1	CATAGCGA	59122780	17737	33.52	82.29
ALFA-HOXD13-R2	CTATGCGT	104605697	31382	34.4	86.07
ALFA-HOXD13-R3	GATATCCA	119624819	35887	33.78	83.35
ALFA-EGR1-R1	AGGTGCGA	78487540	23546	33.3	81.25
ALFA-EGR1-R2	CTAACTCG	95420357	28626	33.93	83.74
ALFA-EGR1-R3	GACCGTTG	125062821	37519	34.16	84.88
TFBS-BC-F1	CTGCGGAT	447826576	134348	35.09	89.39
TFBS-BC-F2	TCGGAATG	414603135	124381	35.17	89.83
TFBS-BC-F3	TCTGCAAG	495704135	148711	35.05	89.25
TFBS-BC-F4	AACTTGAC	419910892	125973	35.07	89.34
